# The unfolded protein response of the endoplasmic reticulum supports mitochondrial biogenesis by buffering non-imported proteins

**DOI:** 10.1101/2021.05.19.444788

**Authors:** Katharina Knöringer, Carina Groh, Lena Krämer, Kevin C. Stein, Katja G. Hansen, Johannes M. Herrmann, Judith Frydman, Felix Boos

## Abstract

Almost all mitochondrial proteins are synthesized in the cytosol and subsequently targeted to mitochondria. The accumulation of non-imported precursor proteins occurring upon mitochondrial dysfunction can challenge cellular protein homeostasis. Here we show that blocking protein translocation into mitochondria results in the accumulation of mitochondrial membrane proteins at the endoplasmic reticulum, thereby triggering the unfolded protein response (UPR^ER^). Moreover, we find that mitochondrial membrane proteins are also routed to the ER under physiological conditions. The levels of ER-resident mitochondrial precursors is enhanced by import defects as well as metabolic stimuli that increase the expression of mitochondrial proteins. Under such conditions, the UPR^ER^ is crucial to maintain protein homeostasis and cellular fitness. We propose the ER serves as a physiological buffer zone for those mitochondrial precursors that can’t be immediately imported into mitochondria while engaging the UPR^ER^ to adjust the ER proteostasis capacity to the extent of precursor accumulation.
