## Supplemental Table 1 for "The unfolded protein response of the endoplasmic reticulum supports mitochondrial biogenesis by buffering non-imported proteins"

### Sheet: Yeast Strains
Supplementary Table 1 - Yeast strains
Genotype	Short Name	Figure	Reference
YPH499 MATa ade2‐101 his3‐200 leu2‐1 ura3‐52 trp1‐63 lys2‐801 arg4::kanMX4 pYX233-DHFR	cyt DHFR	1, S1A-B	Boos et al., 2019
YPH499 MATa ade2‐101 his3‐200 leu2‐1 ura3‐52 trp1‐63 lys2‐801 arg4::kanMX4 pYX233-b2-DHFR	b2-DHFR	1, S1A-B	Boos et al., 2019
W303 MATa leu2-3,112 trp1-1 can1-100 ura3-1 his3-11,15	WT	4B-F, S1D
W303 MATa leu2-3,112 trp1-1 can1-100 ura3-1 his3-11,15 ire1::kanMX	∆ire1	4D-E
W303 MATa leu2-3,112 trp1-1 can1-100 ura3-1 his3-11,15 hac1::hph	∆hac1	4D-E
W303 MATa leu2-3,112 trp1-1 can1-100 ura3-1 his3-11,15 GAL-HAC1i::TRP1 GEM::LEU2	GAL-HAC1i	4F	Pincus et al., 2014
W303 MATa leu2-3,112 trp1-1 can1-100 ura3-1 his3-11,15 OXA1-ymNeonGreen::URA3 pYX242-SEC63-ymScarletI pYX233-DHFR	Oxa1-NG Sec63-RFP cyt DHFR	3A
W303 MATa leu2-3,112 trp1-1 can1-100 ura3-1 his3-11,15 OXA1-ymNeonGreen::URA3 pYX242-SEC63-ymScarletI pYX233-b2-DHFR	Oxa1-NG Sec63-RFP b2-DHFR	3A
W303 MATa leu2-3,112 trp1-1 can1-100 ura3-1 his3-11,15 pYX142-OXA1-GFP11 pYX122-OXA1-GFP1-10 pYX233-DHFR	OXA/OXA -	3D, S2E
W303 MATa leu2-3,112 trp1-1 can1-100 ura3-1 his3-11,15 pYX142-OXA1-GFP11 pYX122-OXA1-GFP1-10 pYX233-b2-DHFR	OXA/OXA +	3D, S2E
W303 MATa leu2-3,112 trp1-1 can1-100 ura3-1 his3-11,15 pYX142-OXA1-GFP11 pYX122-SSA1-GFP1-10 pYX233-DHFR	OXA/SSA -	3D
W303 MATa leu2-3,112 trp1-1 can1-100 ura3-1 his3-11,15 pYX142-OXA1-GFP11 pYX122-SSA1-GFP1-10 pYX233-b2-DHFR	OXA/SSA +	3D
W303 MATa leu2-3,112 trp1-1 can1-100 ura3-1 his3-11,15 pYX142-OXA1-GFP11 pYX122-SEC63-GFP1-10 pYX233-DHFR	OXA/SEC -	3D, S2F
W303 MATa leu2-3,112 trp1-1 can1-100 ura3-1 his3-11,15 pYX142-OXA1-GFP11 pYX122-SEC63-GFP1-10 pYX233-b2-DHFR	OXA/SEC +	3D, S2F
W303 MATa leu2-3,112 trp1-1 can1-100 ura3-1 his3-11,15 pYX142-OXA1-GFP11 pYX122-MIA40-GFP1-10 pYX233-DHFR	OXA/MIA -	3D
W303 MATa leu2-3,112 trp1-1 can1-100 ura3-1 his3-11,15 pYX142-OXA1-GFP11 pYX122-MIA40-GFP1-10 pYX233-b2-DHFR	OXA/MIA +	3D
W303 MATa leu2-3,112 trp1-1 can1-100 ura3-1 his3-11,15 pYX142-OM45-GFP11 pYX122-SEC63-GFP1-10 pYX233-DHFR	OM/SEC -	3F
W303 MATa leu2-3,112 trp1-1 can1-100 ura3-1 his3-11,15 pYX142-OM45-GFP11 pYX122-SEC63-GFP1-10 pYX233-b2-DHFR	OM/SEC +	3F
W303 MATa leu2-3,112 trp1-1 can1-100 ura3-1 his3-11,15 pYX142-OXA1-GFP11 pYX122-SEC63-GFP1-10	WT OXA/SEC	4B
W303 MATa leu2-3,112 trp1-1 can1-100 ura3-1 his3-11,15 djp1::kanMX pYX142-OXA1-GFP11 pYX122-SEC63-GFP1-10	Δdjp1 OXA/SEC	4B
W303 MATa leu2-3,112 trp1-1 can1-100 ura3-1 his3-11,15 pYX142-OM45-GFP11 pYX122-SSA1-GFP1-10 pYX233-DHFR	OM/SSA -	S2B
W303 MATa leu2-3,112 trp1-1 can1-100 ura3-1 his3-11,15 pYX142-OM45-GFP11 pYX122-SSA1-GFP1-10 pYX233-b2-DHFR	OM/SSA +	S2B
W303 MATa leu2-3,112 trp1-1 can1-100 ura3-1 his3-11,15 pYX142-OM45-GFP11 pYX122-MIA40-GFP1-10 pYX233-DHFR	OM/MIA -	S2B
W303 MATa leu2-3,112 trp1-1 can1-100 ura3-1 his3-11,15 pYX142-OM45-GFP11 pYX122-MIA40-GFP1-10 pYX233-b2-DHFR	OM/MIA +	S2B
W303 MATa leu2-3,112 trp1-1 can1-100 ura3-1 his3-11,15 pYX142-OM45-GFP11 pYX122-OXA1-GFP1-10 pYX233-DHFR	OM/OXA -	S2B
W303 MATa leu2-3,112 trp1-1 can1-100 ura3-1 his3-11,15 pYX142-OM45-GFP11 pYX122-OXA1-GFP1-10 pYX233-b2-DHFR	OM/OXA +	S2B
W303 MATa leu2-3,112 trp1-1 can1-100 ura3-1 his3-11,15 pYX142-MIA40-GFP11 pYX122-MIA40-GFP1-10 pYX233-DHFR	MIA/MIA -	S2C
W303 MATa leu2-3,112 trp1-1 can1-100 ura3-1 his3-11,15 pYX142-MIA40-GFP11 pYX122-MIA40-GFP1-10 pYX233-b2-DHFR	MIA/MIA +	S2C
W303 MATa leu2-3,112 trp1-1 can1-100 ura3-1 his3-11,15 pYX142-MIA40-GFP11 pYX122-SEC63-GFP1-10 pYX233-DHFR	MIA/SEC -	S2C
W303 MATa leu2-3,112 trp1-1 can1-100 ura3-1 his3-11,15 pYX142-MIA40-GFP11 pYX122-SEC63-GFP1-10 pYX233-b2-DHFR	MIA/SEC +	S2C
W303 MATa leu2-3,112 trp1-1 can1-100 ura3-1 his3-11,15 pYX142-MIA40-GFP11 pYX122-SSA1-GFP1-10 pYX233-DHFR	MIA/SSA -	S2C
W303 MATa leu2-3,112 trp1-1 can1-100 ura3-1 his3-11,15 pYX142-MIA40-GFP11 pYX122-SSA1-GFP1-10 pYX233-b2-DHFR	MIA/SSA +	S2C
W303 MATa leu2-3,112 trp1-1 can1-100 ura3-1 his3-11,15 pYX142-MIA40-GFP11 pYX122-OXA1-GFP1-10 pYX233-DHFR	MIA/OXA -	S2C
W303 MATa leu2-3,112 trp1-1 can1-100 ura3-1 his3-11,15 pYX142-MIA40-GFP11 pYX122-OXA1-GFP1-10 pYX233-b2-DHFR	MIA/OXA +	S2C
W303 MATa leu2-3,112 trp1-1 can1-100 ura3-1 his3-11,15 pYX142-DLD1-GFP11 pYX122-MIA40-GFP1-10 pYX233-DHFR	DLD/MIA -	S2D
W303 MATa leu2-3,112 trp1-1 can1-100 ura3-1 his3-11,15 pYX142-DLD1-GFP11 pYX122-MIA40-GFP1-10 pYX233-b2-DHFR	DLD/MIA +	S2D
W303 MATa leu2-3,112 trp1-1 can1-100 ura3-1 his3-11,15 pYX142-DLD1-GFP11 pYX122-SEC63-GFP1-10 pYX233-DHFR	DLD/SEC -	S2D
W303 MATa leu2-3,112 trp1-1 can1-100 ura3-1 his3-11,15 pYX142-DLD1-GFP11 pYX122-SEC63-GFP1-10 pYX233-b2-DHFR	DLD/SEC +	S2D
W303 MATa leu2-3,112 trp1-1 can1-100 ura3-1 his3-11,15 pYX142-DLD1-GFP11 pYX122-SSA1-GFP1-10 pYX233-DHFR	DLD/SSA -	S2D
W303 MATa leu2-3,112 trp1-1 can1-100 ura3-1 his3-11,15 pYX142-DLD1-GFP11 pYX122-SSA1-GFP1-10 pYX233-b2-DHFR	DLD/SSA +	S2D
W303 MATa leu2-3,112 trp1-1 can1-100 ura3-1 his3-11,15 pYX142-DLD1-GFP11 pYX122-OXA1-GFP1-10 pYX233-DHFR	DLD/OXA -	S2D
W303 MATa leu2-3,112 trp1-1 can1-100 ura3-1 his3-11,15 pYX142-DLD1-GFP11 pYX122-OXA1-GFP1-10 pYX233-b2-DHFR	DLD/OXA +	S2D
W303 MATa leu2-3,112 trp1-1 can1-100 ura3-1 his3-11,15 pYX223-DHFR	WT cyt DHFR	2A-B
W303 MATa leu2-3,112 trp1-1 can1-100 ura3-1 his3-11,15 pYX223-b2-DHFR	WT b2-DHFR	2A-B
W303 MATa leu2-3,112 trp1-1 can1-100 ura3-1 his3-11,15 ire1::kanMX pYX223-DHFR	∆ire1 cyt DHFR	2A-B
W303 MATa leu2-3,112 trp1-1 can1-100 ura3-1 his3-11,15 ire1::kanMX pYX223-b2-DHFR	∆ire1 b2-DHFR	2A-B
W303 MATa leu2-3,112 trp1-1 can1-100 ura3-1 his3-11,15 hac1::hph pYX223-DHFR	∆hac1 cyt DHFR	2B
W303 MATa leu2-3,112 trp1-1 can1-100 ura3-1 his3-11,15 hac1::hph b2-DHFR	∆hac1 b2-DHFR	2B
YPH499 MATa ade2‐101 his3‐200 leu2‐1 ura3‐52 trp1‐63 lys2‐801 mia40::ADE2 pFL39-FOMP2-7ts/mia40-4	mia40-4	2C	Chacinska et al., 2004
YPH499 MATa ade2‐101 his3‐200 leu2‐1 ura3‐52 trp1‐63 lys2‐801 mia40::ADE2 pFL39-FOMP2-7ts/mia40-4 hac1::kanMX	mia40-4 ∆hac1	2C
YPH499 MATa ade2‐101 his3‐200 leu2‐1 ura3‐52 trp1‐63 lys2‐801 mia40::ADE2 pFL39-FOMP2-7ts/mia40-4 ire1::kanMX	mia40-4 ∆ire1	2C
W303 MATa leu2-3,112 trp1-1 can1-100 ura3-1 his3-11,15 OXA1-GFP11-SEC63-GFP1-10::LEU2 TEFp-ymScarletI::HIS3 pYX233-DHFR	Oxa1-GFP11 Sec63-GFP1-10 cyt DHFR	3G
W303 MATa leu2-3,112 trp1-1 can1-100 ura3-1 his3-11,15 OXA1-GFP11-SEC63-GFP1-10::LEU2 TEFp-ymScarletI::HIS3 pYX233-b2-DHFR	Oxa1-GFP11 Sec63-GFP1-10 b2-DHFR	3G
