## Supplemental Table 2 for "The unfolded protein response of the endoplasmic reticulum supports mitochondrial biogenesis by buffering non-imported proteins"

### Sheet: plasmids
Supplementary Table 2 - Plasmids
Plasmid	Description	Reference
pYX233	2µ, empty vector
pYX233 b2-DHFR	2µ, GAL-b2(167)-DHFR
pYX233 DHFR	2µ, GAL-DHFR
pYX223 b2-DHFR	2µ, GAL-b2(167)-DHFR
pYX223 DHFR	2µ, GAL-DHFR
pNH604-GAL-HAC1i	inducible HAC1i expression, single integration	Pincus et al. (2014)
pNH605-GEM	GEM transcription factor, single integration	Pincus et al. (2014)
pYX142-Oxa1-GFP11	ARS/CEN, split-GFP reporter under TPI promoter
pYX122-Oxa1-GFP1-10	ARS/CEN, split-GFP reporter under TPI promoter
pYX142-Mia40-GFP11	ARS/CEN, split-GFP reporter under TPI promoter
pYX142-Dld1-GFP11	ARS/CEN, split-GFP reporter under TPI promoter
pYX142-Om45-GFP11	ARS/CEN, split-GFP reporter under TPI promoter
pYX122-Mia40-GFP1-10	ARS/CEN, split-GFP reporter under TPI promoter
pYX122-Ssa1-GFP1-10	ARS/CEN, split-GFP reporter under TPI promoter
pYX122-Sec63-GFP1-10	ARS/CEN, split-GFP reporter under TPI promoter
pYX242-Sec63-ymScarletI	2µ, ymScarletI expression under TPI promoter
pFA6a-ymNeonGreen-CaURA3	genomic C' tagging of yeast genes with ymNeonGreen	Botman et al. (2019)
pFA6a-ymScarletI-CaURA3	genomic C' tagging of yeast genes with ymScarletI	Botman et al. (2019)
