## Supplemental Table 3 for "The unfolded protein response of the endoplasmic reticulum supports mitochondrial biogenesis by buffering non-imported proteins"

### Sheet: qPCR Primer
Supplementary Table 3 - RT-qPCR primers and probes
Name	Sequence	Figure
TFC1 Taqman fw	GTACCAAAGCCACCACCC	1I, 4C, S1D
TFC1 Taqman rev	CCAGTTAGTTCATTCGCCTTATCTA	1I, 4C, S1D
TFC1 Taqman Probe	6FAM-CAGACACTCCAGGCGGTATTGACAGCA-BHQ1	1I, 4C, S1D
HAC1 qPCR fw	GAAGACGCGTTGACTTGCA	1I, 4C, S1D
HAC1 qPCR rev	GAAATCCCTGTACTCGTCAAGAGAA	1I, 4C, S1D
HAC1 qPCR Probe	6FAM-CCACGACGCTTTTGTTGC-BHQ1	1I, 4C, S1D
HAC1i qPCR fw	ACAATTCAATTGATCTTGACAATTGG	1I, 4C, S1D
HAC1i qPCR rev	TCAATTCAAATGAATTCAAACCTGAC	1I, 4C, S1D
HAC1i qPCR Probe	6FAM-CGTAATCCAGAAGCGCA-BHQ1	1I, 4C, S1D
